# Tuberculosis susceptibility in genetically diverse mice reveals functional diversity of neutrophils

**DOI:** 10.1101/2023.06.29.547125

**Authors:** Mariëtta M. Ravesloot-Chávez, Erik Van Dis, Douglas Fox, Andrea Anaya Sanchez, Scott Espich, Xammy H. Nguyenla, Sagar L. Rawal, Helia Samani, Mallory A. Ballinger, Henry Thomas, Dmitri Kotov, Russell Vance, Michael W. Nachman, Sarah A. Stanley

## Abstract

Tuberculosis (TB) is a heterogenous disease in humans with individuals exhibiting a wide range of susceptibility. This heterogeneity is not captured by standard laboratory mouse lines. We used a new collection of 19 wild-derived inbred mouse lines collected from diverse geographic sites to identify novel phenotypes during *Mycobacterium tuberculosis* (*Mtb*) infection. Wild derived mice have heterogenous immune responses to infection that result in differential ability to control disease at early timepoints. Correlation analysis with multiple parameters including sex, weight, and cellular immune responses in the lungs revealed that enhanced control of infection is associated with increased numbers of CD4 T cells, CD8 T cells and B cells. Surprisingly, we did not observe strong correlations between IFN-γ production and control of infection. Although in most lines high neutrophils were associated with susceptibility, we identified a mouse line that harbors high neutrophils numbers yet controls infection. Using single-cell RNA sequencing, we identified a novel neutrophil signature associated with failure to control infection.
