## Supplementary material for "Tuberculosis susceptibility in genetically diverse mice reveals functional diversity of neutrophils": Table S1

### Sheet: Figure 2 - figure supplement 4
Cell type	Expression markers
naive CD8	Cd3, Cd8, Sellhi, Cd44lo
naive CD4	Cd3, Cd4, Sellhi, Cd44lo
Th1	Cd3, Cd4, Ifng
cycling T	Cd3, Mki67
γδ T cells	Trdc, Tcrg-C1, Trdv4
NK cells	Klrb1a, Klrb1c
CD8	Cd3, Cd8
basophils	Fcer1a, Cd200r3
endothelial	Pecam1
fibroblasts	Col1a1
B cells	Cd19, Cd79a
DCs	Zbtb46, Xcr1
alveolar macrophages	Siglecf, Plet1
monocytes	Itgam, Mertk+, Cx3cr1+, Ccr2-, Itgax+, Fcgr1+
macrophages	Itgam, Mertk+, Cx3cr1+, Ccr2-, Itgax+, Fcgr1+
RBC	Hba-a1
neutrophils	S100a8, Ly6G, Sell

### Sheet: Figure 4 - figure supplement 1
Cell type	Expression markers
naïve	Cd3, Cd4, Sell
Th1	Cd3, Cd4, Ifng
Th1 senescent	Cd3, Cd4, Ifnghi, Klrg1
proliferating mixed	Cd3, Mki67
Cytotoxic CD4	Cd3, Cd4 Gzmb, Prf1
Treg	Cd3, Cd4, FoxP3, Ctla4

### Sheet: Figure 5 - figure supplement 1
Cell type	Expression markers
iMOS	Ccr2 hi, Ly6c2 hi, Ccr2 hi
pMos	Ly6c1, Ly6c2 med
mac	ly6c1, Ly6c2 lo
alveolar	Siglecf, Plet1
